# Fitness and functional landscapes of the *E. coli* RNase III gene *rnc*

**DOI:** 10.1101/2022.11.01.514689

**Authors:** Ryan Weeks, Marc Ostermeier

## Abstract

How protein properties such as protein activity and protein essentiality affect the distribution of fitness effects (DFE) of mutations are important questions in protein evolution. Deep mutational scanning studies typically measure the effects of a comprehensive set of mutations on either protein activity or fitness. Our understanding of the underpinnings of the DFE would be enhanced by a comprehensive study of both for the same gene. Here, we compared the fitness effects and in vivo protein activity effects of ∼4,500 missense mutations in the *E. coli rnc* gene. This gene encodes RNase III, a global regulator enzyme that cleaves diverse RNA substrates including precursor ribosomal RNA and various mRNAs including its own 5’ untranslated region (5’UTR). We find that RNase III’s ability to cleave dsRNA is the most important determinant of the fitness effects of *rnc* mutations. The DFE of RNase III was bimodal, with mutations centered around neutral and deleterious effects, consistent with previously reported DFE’s of enzymes with a singular physiological role. Fitness was buffered to small effects on RNase III activity. The enzyme’s RNase III domain (RIIID), which contains the RNase III signature motif and all active site residues, was more sensitive to mutation than its dsRNA binding domain (dsRBD), which is responsible for recognition and binding to dsRNA. Differential effects on fitness and functional scores for mutations at highly conserved residues G97, G99, and F188 suggest that these positions may be important for RNase III cleavage specificity.
