## Supplementary Data S4 for "Fitness and functional landscapes of the *E. coli* RNase III gene *rnc*"

### Sheet: Sheet1
Position	wildtype amino acid	k* (sequence alignment)	k* (transformation score)	k* (functional score)
1	M	7.1064	3.313	0.0561077
2	N	11.012	13.6677	12.0856
3	P	13.943	18.1302	19.6232
4	I	12.923	16.4056	18.2652
5	V	14.168	18.3164	19.7615
6	I	10.496
7	N	10.697	16.3502	19.2849
8	R	10.105	16.7293	18.2125
9	L	2.8491	6.30695	5.81901
10	Q	7.3155	15.0873	17.4869
11	R	8.1907	15.6173	19.2289
12	K	9.1706	10.2612	13.983
13	L	3.5113	7.0428	7.31856
14	G	3.0072	14.6884	17.0661
15	Y	4.3754	3.55923	3.4633
16	T	10.257	17.6636	19.1667
17	F	1.7419	3.79996	1.98855
18	N	9.7767	17.0842	18.4246
19	H	5.5069	17.5268	18.6057
20	Q	10.99	18.1794	18.7344
21	E	7.7757	18.3843	19.8969
22	L	1.9917	15.425	19.3606
23	L	1.8682	5.32608	8.69438
24	Q	10.979	18.5296	19.887
25	Q	5.8008	17.2289	19.105
26	A	1.0544	4.3868	5.0255
27	L	2.1001	2.89467	6.49658
28	T	1.8515	7.49829	10.9939
29	H	1.0887	4.17641	4.43699
30	R	4.9878	10.5022	7.33025
31	S	1.0953	3.56932	1.5041
32	A	6.5013	16.9026	18.6618
33	S	8.98	19.103	19.8748
34	S	7.5007	19.2578	19.9713
35	K	10.135	19.6778	19.9216
36	H	4.1704	11.1508	10.7185
37	N	1.7968	9.59237	10.934
38	E	1.3205	1.45319	0.295276
39	R	1.1924	11.4	12.7594
40	L	1.3298	8.46032	10.9551
41	E	1	1.31645	0.152763
42	F	1.0305	3.97586	7.02522
43	L	1.1388	0.172416	1.44672
44	G	1	3.10679	1.12877
45	D	1	1.67203	1
46	S	2.895	0.279485	3.79504
47	I	2.2322	3.47745	4.13356
48	L	1.2892	4.08817	6.88569
49	S	5.6633	9.59984	11.4552
50	Y	3.9118	12.0234	14.273
51	V	5.2593	5.38244	7.40055
52	I	2.8777	2.29545	4.47975
53	A	3.536	0.15488	4.31063
54	N	6.2401	15.6253	17.7545
55	A	7.8695	16.3631	18.7065
56	L	1.1174	3.11517	4.38037
57	Y	2.4206	11.5021	14.7009
58	H	9.6794	17.9678	19.6307
59	R	7.4484	16.6237	18.514
60	F	3.3703	16.3032	19.3209
61	P	2.5219	16.3865	18.7166
62	R	9.3371	19.0418	19.6104
63	V	9.7377	13.6601	19.593
64	D	8.4994	17.0659	19.872
65	E	1.1129	4.29665	3.29656
66	G	1.1174	3.7944	1.74387
67	D	6.4237	18.3282	19.8367
68	M	1.846	9.24869	12.7771
69	S	2.4794	1.15907	1
70	R	3.6693	15.3008	16.4701
71	M	5.4412	9.4184	16.3214
72	R	1.7807	9.28763	13.6436
73	A	2.5093	6.0969	5.27963
74	T	8.8286	16.7566	18.8812
75	L	2.7871	3.65141	7.01081
76	V	1.1549	6.87909	10.3546
77	R	4.7541	9.00786	15.2188
78	G	5.1141	14.3808	18.0754
79	N	8.6538	18.5063	19.7841
80	T	4.586	13.6492	18.3187
81	L	2.188	6.63391	8.06051
82	A	3.9749	16.7263	16.3144
83	E	10.381	15.7896	19.2
84	L	5.3656	4.66026	12.1747
85	A	2.0565	1.40186	8.24998
86	R	7.1207	15.3563	19.0966
87	E	7.9725	18.0486	19.1784
88	F	5.2646	5.83635	13.8536
89	E	9.1248	17.7392	19.7592
90	L	2.3917	3.57777	6.60827
91	G	4.1829	19.1477	19.6915
92	E	7.6293	19.5824	19.9436
93	C	6.5013	18.4769	19.0138
94	L	2.9241	7.89141	12.3195
95	R	6.7734	17.9196	18.4556
96	L	2.1297	15.2477	12.1359
97	G	1.7454	13.3461	0.444239
98	P	8.6798	19.5654	19.9344
99	G	1.9838	14.9436	2.8005
100	E	1.5589	18.2899	16.7605
101	L	5.6181	18.4503	19.4538
102	K	5.463	18.3988	19.1439
103	S	4.9185	18.614	19.72
104	G	2.2345	19.2881	19.4563
105	G	1.6471	17.4607	18.3063
106	F	4.5222	19.279	19.8661
107	R	7.1492	18.6583	19.8855
108	R	2.7787	13.7986	15.3686
109	E	7.7835	19.4918	19.8178
110	S	3.2511	14.4517	17.4592
111	I	3.0833	14.23	16.5632
112	L	2.1383	16.4363	18.6379
113	A	2.8777	14.7815	18.0925
114	D	1.7177	7.12942	9.61755
115	T	4.8891	7.60926	11.7812
116	V	4.855	5.8273	9.26917
117	E	1	1	1
118	A	1.4078	1	1.70974
119	L	4.0229	1.16953	6.17924
120	I	3.0957	2.09613	5.74194
121	G	1.7212	1	1.48003
122	G	1.8908	4.43737	8.63484
123	V	3.4591	3.77042	6.61752
124	F	2.6039	8.84069	14.215
125	L	1.6837	12.7084	15.2824
126	D	1.4448	0.669622	1.89942
127	S	6.3408	4.57479	7.10967
128	D	2.532	7.35169	10.0733
129	I	5.9655	17.494	19.0327
130	Q	6.8005	19.2887	19.7328
131	T	7.909	15.1949	18.3978
132	V	4.1537	2.29278	5.16929
133	E	6.7194	15.5139	18.2134
134	K	9.4404	19.4676	19.8186
135	L	4.9333	13.1857	14.9736
136	I	3.9236	0.80176	3.95348
137	L	7.6599	17.5688	18.8916
138	N	10.538	18.848	19.9074
139	W	6.5666	9.71274	14.1956
140	Y	6.1104	4.64254	10.1427
141	Q	12.769	18.8354	19.7656
142	T	9.235	18.8648	19.9149
143	R	9.0521	17.7956	19.8834
144	L	5.703	3.82975	8.85555
145	D	9.0975	18.7664	19.8751
146	E	10.412	19.2413	19.9459
147	I	8.1499	8.65883	17.5828
148	S	13.491	19.0533	19.8477
149	P	6.821	18.5561	19.8315
150	G	11.45	17.2331	18.4749
151	D	11.45	19.0533	19.6979
152	K	15.059	18.2145	19.9253
153	Q	11.965	15.7021	19.7453
154	K	6.3091	15.7287	17.1969
155	D	1.1818	1	9.93019
156	P	4.894	18.8023	19.7569
157	K	1.0387	1	4.61745
158	T	1.7683	1	8.18469
159	R	8.273	16.3182	18.5767
160	L	1.2312	0.482881	8.14888
161	Q	1.0704	2.19055	12.9383
162	E	1.2423	1	10.9009
163	Y	6.6525	15.4068	17.9579
164	L	4.0309	14.3307	17.9493
165	Q	1.8534	1.32785	12.8503
166	G	7.3229	19.0772	19.6094
167	R	8.1499	18.7948	19.7395
168	H	9.1523	14.1618	19.4968
169	L	10.247	18.2746	18.9255
170	P	8.7233	19.3864	19.8307
171	L	6.6061	16.3806	18.0757
172	P	2.266	7.22065	13.6492
173	T	9.9642	18.9778	19.8303
174	Y	1	12.9118	16.9393
175	L	10.935	18.6003	19.7285
176	V	4.0715	17.5037	19.5403
177	V	5.9655	18.7754	19.8176
178	Q	10.549	15.8557	19.5069
179	V	7.2718	18.6328	19.8597
180	R	8.98	17.0711	19.8658
181	G	1.3087	18.9751	19.66
182	E	4.4727	19.2091	19.8284
183	A	3.8768	16.9827	19.5053
184	H	1.5543	18.3236	19.7955
185	D	8.1173	19.0371	19.9358
186	Q	4.7875	17.9934	19.4209
187	E	9.2258	19.4605	19.8877
188	F	1.1901	12.2553	19.7705
189	T	6.9727	16.7984	19.5841
190	I	3.7659	9.06112	16.5696
191	H	9.025	17.0845	19.8325
192	C	3.0771	10.3157	16.2414
193	Q	13.957	18.7129	19.8225
194	V	3.8574	18.2457	19.7145
195	S	10.216	19.5108	19.8579
196	G	5.6069	19.0921	19.9548
197	L	11.156	19.2733	19.9511
198	S	4.3842	17.8795	19.8923
199	E	12.256	19.2521	19.9367
200	P	11.646	17.6154	19.7903
201	V	7.9328	18.3849	19.0058
202	V	10.99	19.0748	19.7891
203	G	1.6972	16.3045	18.7852
204	T	10.697	19.4783	19.9315
205	G	1.6736	11.5555	15.4522
206	S	8.6365	19.4364	19.9265
207	S	1.929	18.174	19.757
208	R	2.3774	12.72	15.8333
209	R	2.2322	11.2312	16.6697
210	K	7.5761	17.4578	19.7748
211	A	1.2687	1	3.99557
212	E	1.2763	6.33507	15.4877
213	Q	1.7665	16.0283	18.8465
214	A	10.697	18.3979	18.9131
215	A	1.2226	0.0681811	9.32987
216	A	1	1	5.35405
217	E	6.8757	17.0775	18.6754
218	Q	10.454	14.7307	18.7725
219	A	3.2446	11.852	15.1526
220	L	2.4893	15.309	17.8962
221	K	8.1173	19.5107	19.9744
222	K	8.6798	18.9832	19.8872
223	L	3.4834	16.893	19.5697
224	E	9.6601	19.6437	19.95
225	L	13.599	19.7303	19.9521
226	E	13.303	17.9884	19.877
